# The ZNF512B-NuRD complex co-ordinates a neural-specific gene expression program

**DOI:** 10.1101/2025.06.23.660971

**Authors:** Habib Francis, Mehdi Sharifi Tabar, Chirag Parsania, Yue Feng, Caroline Giardina, Omar Ibrahim, Krishna P Singh, Shailendra K Gupta, Ulf Schmitz, John EJ Rasko, Charles G Bailey

## Abstract

The nucleosome remodelling and deacetylase complex (NuRD) plays a key role in chromatin regulation and a wide range of biological processes including development, haemopoiesis, immunity and neurogenesis. Its interaction with tissue-enriched and sequence-specific transcription factors (TFs) leads to distinct functional outputs in the given tissue by targeting a specific set of genes. However, how NuRD dynamically and specifically regulates gene expression in a tissue-specific manner is poorly understood. Here, we refine an N-terminal specific NuRD interaction motif which enables direct engagement with many transcriptional regulatory proteins. Using a series of structural modelling and biochemical techniques, we show that ZNF512B, a poorly characterised neuronal-expressed zinc finger protein, directly binds to the RBBP4 subunit of the NuRD complex. Subsequent knockdown of ZNF512B results in the downregulation of several neural-related molecular pathways suggesting that ZNF512B may play a regulatory role during neurogenesis. We also show that in NTERA-2 neural cells, the expression of ZNF512B is necessary for cell growth and survival, and is markedly enhanced during neural progenitor cell (NPC) differentiation. In summary, our data suggest that ZNF512B might regulate neural-specific transcriptional programs via engagement with the NuRD complex.
