## Supplementary Table 2 for "The ZNF512B-NuRD complex co-ordinates a neural-specific gene expression program"

### Sheet: WT
Name	Distance	Category	Type
RBBP4:LYS120:HZ1 - ZNF512B:GLU433:OE2	2.39238	Hydrogen Bond;Electrostatic	Salt Bridge;Attractive Charge
RBBP4:LYS120:HZ2 - ZNF512B:GLU433:OE2	2.79821	Hydrogen Bond;Electrostatic	Salt Bridge;Attractive Charge
ZNF512B:ARG421:HE - RBBP4:GLU231:OE2	2.59209	Hydrogen Bond;Electrostatic	Salt Bridge;Attractive Charge
ZNF512B:LYS423:HZ2 - RBBP4:GLU126:OE2	1.67646	Hydrogen Bond;Electrostatic	Salt Bridge;Attractive Charge
ZNF512B:HIS420:N - RBBP4:GLU179:OE2	5.22618	Electrostatic	Attractive Charge
ZNF512B:ARG421:NE - RBBP4:ASP198:OD2	5.19373	Electrostatic	Attractive Charge
ZNF512B:ARG421:NE - RBBP4:ASP248:OD2	3.62137	Electrostatic	Attractive Charge
ZNF512B:ARG422:NE - RBBP4:GLU231:OE2	5.58002	Electrostatic	Attractive Charge
ZNF512B:LYS423:NZ - RBBP4:GLU179:OE2	4.10814	Electrostatic	Attractive Charge
ZNF512B:LYS429:NZ - RBBP4:GLU41:OE2	5.46367	Electrostatic	Attractive Charge
RBBP4:LYS376:HZ1 - ZNF512B:ARG422:O	2.27877	Hydrogen Bond	Conventional Hydrogen Bond
RBBP4:ASN397:HD21 - ZNF512B:LYS428:O	1.95791	Hydrogen Bond	Conventional Hydrogen Bond
ZNF512B:ARG421:HH21 - RBBP4:ASP248:OD1	1.66701	Hydrogen Bond	Conventional Hydrogen Bond
ZNF512B:ARG422:HH11 - RBBP4:GLU231:OE1	1.93915	Hydrogen Bond	Conventional Hydrogen Bond
ZNF512B:ARG422:HH12 - RBBP4:GLU231:O	2.79584	Hydrogen Bond	Conventional Hydrogen Bond
ZNF512B:ARG422:HH12 - RBBP4:ASN277:O	2.94534	Hydrogen Bond	Conventional Hydrogen Bond
ZNF512B:LYS423:HZ1 - RBBP4:ASN128:OD1	1.72286	Hydrogen Bond	Conventional Hydrogen Bond
ZNF512B:LYS423:HZ3 - RBBP4:GLU179:OE1	1.85268	Hydrogen Bond	Conventional Hydrogen Bond
ZNF512B:GLN424:HE22 - RBBP4:GLU395:O	2.00592	Hydrogen Bond	Conventional Hydrogen Bond
ZNF512B:PHE430:HN - RBBP4:GLU41:O	1.80822	Hydrogen Bond	Conventional Hydrogen Bond
ZNF512B:GLN434:HE22 - RBBP4:ALA39:O	2.82846	Hydrogen Bond	Conventional Hydrogen Bond
RBBP4:HIS38:HE1 - ZNF512B:GLN434:OE1	2.3797	Hydrogen Bond	Carbon Hydrogen Bond
RBBP4:PRO43:HD2 - ZNF512B:LYS428:O	2.49141	Hydrogen Bond	Carbon Hydrogen Bond
RBBP4:HIS71:HE1 - ZNF512B:GLN424:O	2.51184	Hydrogen Bond	Carbon Hydrogen Bond
ZNF512B:ARG422:HD2 - RBBP4:GLU231:OE1	2.48997	Hydrogen Bond	Carbon Hydrogen Bond
ZNF512B:LYS423:HE2 - RBBP4:GLU179:OE1	3.05686	Hydrogen Bond	Carbon Hydrogen Bond
ZNF512B:LYS429:HA - RBBP4:GLU41:O	2.55986	Hydrogen Bond	Carbon Hydrogen Bond
ZNF512B:ARG422:NE - RBBP4:TYR181	4.0627	Electrostatic	Pi-Cation
RBBP4:PRO43 - ZNF512B:PRO427	5.44549	Hydrophobic	Alkyl
ZNF512B:LYS423 - RBBP4:LEU45	5.01036	Hydrophobic	Alkyl
RBBP4:TRP42 - ZNF512B:LYS429	5.13403	Hydrophobic	Pi-Alkyl
RBBP4:TRP42 - ZNF512B:LYS429	4.46653	Hydrophobic	Pi-Alkyl
RBBP4:HIS71 - ZNF512B:LYS423	4.77	Hydrophobic	Pi-Alkyl
RBBP4:HIS71 - ZNF512B:PRO427	3.79416	Hydrophobic	Pi-Alkyl
RBBP4:TYR181 - ZNF512B:ARG422	4.50882	Hydrophobic	Pi-Alkyl
RBBP4:PHE321 - ZNF512B:ARG422	4.72645	Hydrophobic	Pi-Alkyl
ZNF512B:PHE430 - RBBP4:ALA39	5.24411	Hydrophobic	Pi-Alkyl

### Sheet: ARG_421_ALA
Name	Distance	Category	Type
RBBP4:LYS120:NZ - ZNF512B:GLU433:OE2	3.00796	Hydrogen Bond;Electrostatic	Salt Bridge
ZNF512B:LYS423:NZ - RBBP4:GLU126:OE2	2.70505	Hydrogen Bond;Electrostatic	Salt Bridge
ZNF512B:HIS420:N - RBBP4:GLU179:OE2	5.22618	Electrostatic	Attractive Charge
ZNF512B:ARG422:NH1 - RBBP4:GLU231:OE2	4.88782	Electrostatic	Attractive Charge
ZNF512B:LYS423:NZ - RBBP4:GLU179:OE2	4.10814	Electrostatic	Attractive Charge
ZNF512B:LYS429:NZ - RBBP4:GLU41:OE2	5.46367	Electrostatic	Attractive Charge
RBBP4:LYS376:NZ - ZNF512B:ARG422:O	2.97999	Hydrogen Bond	Conventional Hydrogen Bond
RBBP4:ASN397:ND2 - ZNF512B:LYS428:O	2.9419	Hydrogen Bond	Conventional Hydrogen Bond
ZNF512B:ARG422:NH1 - RBBP4:GLU231:OE1	2.91347	Hydrogen Bond	Conventional Hydrogen Bond
ZNF512B:LYS423:NZ - RBBP4:ASN128:OD1	2.73029	Hydrogen Bond	Conventional Hydrogen Bond
ZNF512B:LYS423:NZ - RBBP4:GLU179:OE1	2.83906	Hydrogen Bond	Conventional Hydrogen Bond
ZNF512B:GLN424:NE2 - RBBP4:GLU395:O	2.98103	Hydrogen Bond	Conventional Hydrogen Bond
ZNF512B:PHE430:N - RBBP4:GLU41:O	2.79561	Hydrogen Bond	Conventional Hydrogen Bond
ZNF512B:GLN434:NE2 - RBBP4:HIS38:NE2	2.97593	Hydrogen Bond	Conventional Hydrogen Bond
RBBP4:PRO43:CD - ZNF512B:LYS428:O	3.49276	Hydrogen Bond	Carbon Hydrogen Bond
RBBP4:HIS71:CE1 - ZNF512B:GLN424:O	3.3367	Hydrogen Bond	Carbon Hydrogen Bond
ZNF512B:ARG422:CD - RBBP4:GLU231:OE1	3.36291	Hydrogen Bond	Carbon Hydrogen Bond
ZNF512B:LYS423:CE - RBBP4:TYR181:OH	3.13364	Hydrogen Bond	Carbon Hydrogen Bond
RBBP4:ASN397:ND2 - ZNF512B:PHE430	3.60267	Hydrogen Bond	Pi-Donor Hydrogen Bond
RBBP4:PRO43 - ZNF512B:PRO427	5.44549	Hydrophobic	Alkyl
ZNF512B:LYS423 - RBBP4:LEU45	5.01036	Hydrophobic	Alkyl
RBBP4:TRP42 - ZNF512B:LYS429	5.13403	Hydrophobic	Pi-Alkyl
RBBP4:TRP42 - ZNF512B:LYS429	4.46653	Hydrophobic	Pi-Alkyl
RBBP4:HIS71 - ZNF512B:LYS423	4.77	Hydrophobic	Pi-Alkyl
RBBP4:HIS71 - ZNF512B:PRO427	3.79416	Hydrophobic	Pi-Alkyl
RBBP4:TYR181 - ZNF512B:ARG422	4.50882	Hydrophobic	Pi-Alkyl
RBBP4:PHE321 - ZNF512B:ARG422	4.72645	Hydrophobic	Pi-Alkyl
ZNF512B:PHE430 - RBBP4:ALA39	5.24411	Hydrophobic	Pi-Alkyl

### Sheet: ARG_422_ALA
Name	Distance	Category	Type
RBBP4:LYS120:NZ - ZNF512B:GLU433:OE2	3.00796	Hydrogen Bond;Electrostatic	Salt Bridge
ZNF512B:ARG421:NH1 - RBBP4:ASP248:OD2	1.84165	Hydrogen Bond;Electrostatic	Salt Bridge
ZNF512B:LYS423:NZ - RBBP4:GLU126:OE2	2.70505	Hydrogen Bond;Electrostatic	Salt Bridge
ZNF512B:HIS420:N - RBBP4:GLU179:OE2	5.22618	Electrostatic	Attractive Charge
ZNF512B:ARG421:NH1 - RBBP4:ASP198:OD2	5.38658	Electrostatic	Attractive Charge
ZNF512B:ARG421:NH1 - RBBP4:GLU231:OE2	3.37147	Electrostatic	Attractive Charge
ZNF512B:LYS423:NZ - RBBP4:GLU179:OE2	4.10814	Electrostatic	Attractive Charge
ZNF512B:LYS429:NZ - RBBP4:GLU41:OE2	5.46367	Electrostatic	Attractive Charge
RBBP4:LYS376:NZ - ZNF512B:ALA422:O	2.7538	Hydrogen Bond	Conventional Hydrogen Bond
RBBP4:ASN397:ND2 - ZNF512B:LYS428:O	2.9419	Hydrogen Bond	Conventional Hydrogen Bond
ZNF512B:ARG421:NH2 - RBBP4:GLU231:OE2	0.921226	Hydrogen Bond	Conventional Hydrogen Bond
ZNF512B:ARG421:NH2 - RBBP4:ASP248:OD1	2.48653	Hydrogen Bond	Conventional Hydrogen Bond
ZNF512B:LYS423:NZ - RBBP4:ASN128:OD1	2.73029	Hydrogen Bond	Conventional Hydrogen Bond
ZNF512B:LYS423:NZ - RBBP4:GLU179:OE1	2.83906	Hydrogen Bond	Conventional Hydrogen Bond
ZNF512B:GLN424:NE2 - RBBP4:GLU395:O	2.98103	Hydrogen Bond	Conventional Hydrogen Bond
ZNF512B:PHE430:N - RBBP4:GLU41:O	2.79561	Hydrogen Bond	Conventional Hydrogen Bond
ZNF512B:GLN434:NE2 - RBBP4:HIS38:NE2	2.97593	Hydrogen Bond	Conventional Hydrogen Bond
RBBP4:PRO43:CD - ZNF512B:LYS428:O	3.49276	Hydrogen Bond	Carbon Hydrogen Bond
RBBP4:HIS71:CE1 - ZNF512B:GLN424:O	3.3367	Hydrogen Bond	Carbon Hydrogen Bond
ZNF512B:LYS423:CE - RBBP4:TYR181:OH	3.13364	Hydrogen Bond	Carbon Hydrogen Bond
RBBP4:ASN397:ND2 - ZNF512B:PHE430	3.60267	Hydrogen Bond	Pi-Donor Hydrogen Bond
RBBP4:PRO43 - ZNF512B:PRO427	5.44549	Hydrophobic	Alkyl
ZNF512B:LYS423 - RBBP4:LEU45	5.01036	Hydrophobic	Alkyl
RBBP4:TRP42 - ZNF512B:LYS429	5.13403	Hydrophobic	Pi-Alkyl
RBBP4:TRP42 - ZNF512B:LYS429	4.46653	Hydrophobic	Pi-Alkyl
RBBP4:HIS71 - ZNF512B:LYS423	4.77	Hydrophobic	Pi-Alkyl
RBBP4:HIS71 - ZNF512B:PRO427	3.79416	Hydrophobic	Pi-Alkyl
RBBP4:TYR181 - ZNF512B:ALA422	4.33879	Hydrophobic	Pi-Alkyl
ZNF512B:PHE430 - RBBP4:ALA39	5.24411	Hydrophobic	Pi-Alkyl

### Sheet: LYS_423_ALA
Name	Distance	Category	Type
RBBP4:LYS120:NZ - ZNF512B:GLU433:OE2	3.00796	Hydrogen Bond;Electrostatic	Salt Bridge
ZNF512B:ARG421:NH1 - RBBP4:ASP248:OD2	1.84165	Hydrogen Bond;Electrostatic	Salt Bridge
ZNF512B:HIS420:N - RBBP4:GLU179:OE2	5.22618	Electrostatic	Attractive Charge
ZNF512B:ARG421:NH1 - RBBP4:ASP198:OD2	5.38658	Electrostatic	Attractive Charge
ZNF512B:ARG421:NH1 - RBBP4:GLU231:OE2	3.37147	Electrostatic	Attractive Charge
ZNF512B:ARG422:NH1 - RBBP4:GLU231:OE2	4.88782	Electrostatic	Attractive Charge
ZNF512B:LYS429:NZ - RBBP4:GLU41:OE2	5.46367	Electrostatic	Attractive Charge
RBBP4:LYS376:NZ - ZNF512B:ARG422:O	2.97999	Hydrogen Bond	Conventional Hydrogen Bond
RBBP4:ASN397:ND2 - ZNF512B:LYS428:O	2.9419	Hydrogen Bond	Conventional Hydrogen Bond
ZNF512B:ARG421:NH2 - RBBP4:GLU231:OE2	0.921226	Hydrogen Bond	Conventional Hydrogen Bond
ZNF512B:ARG421:NH2 - RBBP4:ASP248:OD1	2.48653	Hydrogen Bond	Conventional Hydrogen Bond
ZNF512B:ARG422:NH1 - RBBP4:GLU231:OE1	2.91347	Hydrogen Bond	Conventional Hydrogen Bond
ZNF512B:GLN424:NE2 - RBBP4:GLU395:O	2.98103	Hydrogen Bond	Conventional Hydrogen Bond
ZNF512B:PHE430:N - RBBP4:GLU41:O	2.79561	Hydrogen Bond	Conventional Hydrogen Bond
ZNF512B:GLN434:NE2 - RBBP4:HIS38:NE2	2.97593	Hydrogen Bond	Conventional Hydrogen Bond
RBBP4:PRO43:CD - ZNF512B:LYS428:O	3.49276	Hydrogen Bond	Carbon Hydrogen Bond
RBBP4:HIS71:CE1 - ZNF512B:GLN424:O	3.3367	Hydrogen Bond	Carbon Hydrogen Bond
ZNF512B:ARG422:CD - RBBP4:GLU231:OE1	3.36291	Hydrogen Bond	Carbon Hydrogen Bond
RBBP4:ASN397:ND2 - ZNF512B:PHE430	3.60267	Hydrogen Bond	Pi-Donor Hydrogen Bond
RBBP4:PRO43 - ZNF512B:PRO427	5.44549	Hydrophobic	Alkyl
ZNF512B:ALA423 - RBBP4:LEU45	5.14962	Hydrophobic	Alkyl
RBBP4:TRP42 - ZNF512B:LYS429	5.13403	Hydrophobic	Pi-Alkyl
RBBP4:TRP42 - ZNF512B:LYS429	4.46653	Hydrophobic	Pi-Alkyl
RBBP4:HIS71 - ZNF512B:ALA423	4.80634	Hydrophobic	Pi-Alkyl
RBBP4:HIS71 - ZNF512B:PRO427	3.79416	Hydrophobic	Pi-Alkyl
RBBP4:TYR181 - ZNF512B:ARG422	4.50882	Hydrophobic	Pi-Alkyl
RBBP4:PHE321 - ZNF512B:ARG422	4.72645	Hydrophobic	Pi-Alkyl
ZNF512B:PHE430 - RBBP4:ALA39	5.24411	Hydrophobic	Pi-Alkyl

### Sheet: GLN_424_ALA
Name	Distance	Category	Type
RBBP4:LYS120:NZ - ZNF512B:GLU433:OE2	3.00796	Hydrogen Bond;Electrostatic	Salt Bridge
ZNF512B:ARG421:NH1 - RBBP4:ASP248:OD2	1.84165	Hydrogen Bond;Electrostatic	Salt Bridge
ZNF512B:LYS423:NZ - RBBP4:GLU126:OE2	2.70505	Hydrogen Bond;Electrostatic	Salt Bridge
ZNF512B:HIS420:N - RBBP4:GLU179:OE2	5.22618	Electrostatic	Attractive Charge
ZNF512B:ARG421:NH1 - RBBP4:ASP198:OD2	5.38658	Electrostatic	Attractive Charge
ZNF512B:ARG421:NH1 - RBBP4:GLU231:OE2	3.37147	Electrostatic	Attractive Charge
ZNF512B:ARG422:NH1 - RBBP4:GLU231:OE2	4.88782	Electrostatic	Attractive Charge
ZNF512B:LYS423:NZ - RBBP4:GLU179:OE2	4.10814	Electrostatic	Attractive Charge
ZNF512B:LYS429:NZ - RBBP4:GLU41:OE2	5.46367	Electrostatic	Attractive Charge
RBBP4:LYS376:NZ - ZNF512B:ARG422:O	2.97999	Hydrogen Bond	Conventional Hydrogen Bond
RBBP4:ASN397:ND2 - ZNF512B:LYS428:O	2.9419	Hydrogen Bond	Conventional Hydrogen Bond
ZNF512B:ARG421:NH2 - RBBP4:GLU231:OE2	0.921226	Hydrogen Bond	Conventional Hydrogen Bond
ZNF512B:ARG421:NH2 - RBBP4:ASP248:OD1	2.48653	Hydrogen Bond	Conventional Hydrogen Bond
ZNF512B:ARG422:NH1 - RBBP4:GLU231:OE1	2.91347	Hydrogen Bond	Conventional Hydrogen Bond
ZNF512B:LYS423:NZ - RBBP4:ASN128:OD1	2.73029	Hydrogen Bond	Conventional Hydrogen Bond
ZNF512B:LYS423:NZ - RBBP4:GLU179:OE1	2.83906	Hydrogen Bond	Conventional Hydrogen Bond
ZNF512B:PHE430:N - RBBP4:GLU41:O	2.79561	Hydrogen Bond	Conventional Hydrogen Bond
ZNF512B:GLN434:NE2 - RBBP4:HIS38:NE2	2.97593	Hydrogen Bond	Conventional Hydrogen Bond
RBBP4:PRO43:CD - ZNF512B:LYS428:O	3.49276	Hydrogen Bond	Carbon Hydrogen Bond
RBBP4:HIS71:CE1 - ZNF512B:ALA424:O	3.15695	Hydrogen Bond	Carbon Hydrogen Bond
ZNF512B:ARG422:CD - RBBP4:GLU231:OE1	3.36291	Hydrogen Bond	Carbon Hydrogen Bond
ZNF512B:LYS423:CE - RBBP4:TYR181:OH	3.13364	Hydrogen Bond	Carbon Hydrogen Bond
RBBP4:ASN397:ND2 - ZNF512B:PHE430	3.60267	Hydrogen Bond	Pi-Donor Hydrogen Bond
RBBP4:PRO43 - ZNF512B:PRO427	5.44549	Hydrophobic	Alkyl
ZNF512B:LYS423 - RBBP4:LEU45	5.01036	Hydrophobic	Alkyl
RBBP4:TRP42 - ZNF512B:LYS429	5.13403	Hydrophobic	Pi-Alkyl
RBBP4:TRP42 - ZNF512B:LYS429	4.46653	Hydrophobic	Pi-Alkyl
RBBP4:HIS71 - ZNF512B:LYS423	4.77	Hydrophobic	Pi-Alkyl
RBBP4:HIS71 - ZNF512B:PRO427	3.79416	Hydrophobic	Pi-Alkyl
RBBP4:TYR181 - ZNF512B:ARG422	4.50882	Hydrophobic	Pi-Alkyl
RBBP4:PHE321 - ZNF512B:ARG422	4.72645	Hydrophobic	Pi-Alkyl
ZNF512B:PHE430 - RBBP4:ALA39	5.24411	Hydrophobic	Pi-Alkyl

### Sheet: LYS_425_ALA
Name	Distance	Category	Type
RBBP4:LYS120:NZ - ZNF512B:GLU433:OE2	3.00796	Hydrogen Bond;Electrostatic	Salt Bridge
ZNF512B:ARG421:NH1 - RBBP4:ASP248:OD2	1.84165	Hydrogen Bond;Electrostatic	Salt Bridge
ZNF512B:LYS423:NZ - RBBP4:GLU126:OE2	2.70505	Hydrogen Bond;Electrostatic	Salt Bridge
ZNF512B:HIS420:N - RBBP4:GLU179:OE2	5.22618	Electrostatic	Attractive Charge
ZNF512B:ARG421:NH1 - RBBP4:ASP198:OD2	5.38658	Electrostatic	Attractive Charge
ZNF512B:ARG421:NH1 - RBBP4:GLU231:OE2	3.37147	Electrostatic	Attractive Charge
ZNF512B:ARG422:NH1 - RBBP4:GLU231:OE2	4.88782	Electrostatic	Attractive Charge
ZNF512B:LYS423:NZ - RBBP4:GLU179:OE2	4.10814	Electrostatic	Attractive Charge
ZNF512B:LYS429:NZ - RBBP4:GLU41:OE2	5.46367	Electrostatic	Attractive Charge
RBBP4:LYS376:NZ - ZNF512B:ARG422:O	2.97999	Hydrogen Bond	Conventional Hydrogen Bond
RBBP4:ASN397:ND2 - ZNF512B:LYS428:O	2.9419	Hydrogen Bond	Conventional Hydrogen Bond
ZNF512B:ARG421:NH2 - RBBP4:GLU231:OE2	0.921226	Hydrogen Bond	Conventional Hydrogen Bond
ZNF512B:ARG421:NH2 - RBBP4:ASP248:OD1	2.48653	Hydrogen Bond	Conventional Hydrogen Bond
ZNF512B:ARG422:NH1 - RBBP4:GLU231:OE1	2.91347	Hydrogen Bond	Conventional Hydrogen Bond
ZNF512B:LYS423:NZ - RBBP4:ASN128:OD1	2.73029	Hydrogen Bond	Conventional Hydrogen Bond
ZNF512B:LYS423:NZ - RBBP4:GLU179:OE1	2.83906	Hydrogen Bond	Conventional Hydrogen Bond
ZNF512B:GLN424:NE2 - RBBP4:GLU395:O	2.98103	Hydrogen Bond	Conventional Hydrogen Bond
ZNF512B:PHE430:N - RBBP4:GLU41:O	2.79561	Hydrogen Bond	Conventional Hydrogen Bond
ZNF512B:GLN434:NE2 - RBBP4:HIS38:NE2	2.97593	Hydrogen Bond	Conventional Hydrogen Bond
RBBP4:PRO43:CD - ZNF512B:LYS428:O	3.49276	Hydrogen Bond	Carbon Hydrogen Bond
RBBP4:HIS71:CE1 - ZNF512B:GLN424:O	3.3367	Hydrogen Bond	Carbon Hydrogen Bond
ZNF512B:ARG422:CD - RBBP4:GLU231:OE1	3.36291	Hydrogen Bond	Carbon Hydrogen Bond
ZNF512B:LYS423:CE - RBBP4:TYR181:OH	3.13364	Hydrogen Bond	Carbon Hydrogen Bond
RBBP4:ASN397:ND2 - ZNF512B:PHE430	3.60267	Hydrogen Bond	Pi-Donor Hydrogen Bond
RBBP4:PRO43 - ZNF512B:PRO427	5.44549	Hydrophobic	Alkyl
ZNF512B:LYS423 - RBBP4:LEU45	5.01036	Hydrophobic	Alkyl
RBBP4:TRP42 - ZNF512B:LYS429	5.13403	Hydrophobic	Pi-Alkyl
RBBP4:TRP42 - ZNF512B:LYS429	4.46653	Hydrophobic	Pi-Alkyl
RBBP4:HIS71 - ZNF512B:LYS423	4.77	Hydrophobic	Pi-Alkyl
RBBP4:HIS71 - ZNF512B:PRO427	3.79416	Hydrophobic	Pi-Alkyl
RBBP4:TYR181 - ZNF512B:ARG422	4.50882	Hydrophobic	Pi-Alkyl
RBBP4:PHE321 - ZNF512B:ARG422	4.72645	Hydrophobic	Pi-Alkyl
ZNF512B:PHE430 - RBBP4:ALA39	5.24411	Hydrophobic	Pi-Alkyl

### Sheet: THR_426_ALA
Name	Distance	Category	Type
RBBP4:LYS120:NZ - ZNF512B:GLU433:OE2	3.00796	Hydrogen Bond;Electrostatic	Salt Bridge
ZNF512B:ARG421:NH1 - RBBP4:ASP248:OD2	1.84165	Hydrogen Bond;Electrostatic	Salt Bridge
ZNF512B:LYS423:NZ - RBBP4:GLU126:OE2	2.70505	Hydrogen Bond;Electrostatic	Salt Bridge
ZNF512B:HIS420:N - RBBP4:GLU179:OE2	5.22618	Electrostatic	Attractive Charge
ZNF512B:ARG421:NH1 - RBBP4:ASP198:OD2	5.38658	Electrostatic	Attractive Charge
ZNF512B:ARG421:NH1 - RBBP4:GLU231:OE2	3.37147	Electrostatic	Attractive Charge
ZNF512B:ARG422:NH1 - RBBP4:GLU231:OE2	4.88782	Electrostatic	Attractive Charge
ZNF512B:LYS423:NZ - RBBP4:GLU179:OE2	4.10814	Electrostatic	Attractive Charge
ZNF512B:LYS429:NZ - RBBP4:GLU41:OE2	5.46367	Electrostatic	Attractive Charge
RBBP4:LYS376:NZ - ZNF512B:ARG422:O	2.97999	Hydrogen Bond	Conventional Hydrogen Bond
RBBP4:ASN397:ND2 - ZNF512B:LYS428:O	2.9419	Hydrogen Bond	Conventional Hydrogen Bond
ZNF512B:ARG421:NH2 - RBBP4:GLU231:OE2	0.921226	Hydrogen Bond	Conventional Hydrogen Bond
ZNF512B:ARG421:NH2 - RBBP4:ASP248:OD1	2.48653	Hydrogen Bond	Conventional Hydrogen Bond
ZNF512B:ARG422:NH1 - RBBP4:GLU231:OE1	2.91347	Hydrogen Bond	Conventional Hydrogen Bond
ZNF512B:LYS423:NZ - RBBP4:ASN128:OD1	2.73029	Hydrogen Bond	Conventional Hydrogen Bond
ZNF512B:LYS423:NZ - RBBP4:GLU179:OE1	2.83906	Hydrogen Bond	Conventional Hydrogen Bond
ZNF512B:GLN424:NE2 - RBBP4:GLU395:O	2.98103	Hydrogen Bond	Conventional Hydrogen Bond
ZNF512B:PHE430:N - RBBP4:GLU41:O	2.79561	Hydrogen Bond	Conventional Hydrogen Bond
ZNF512B:GLN434:NE2 - RBBP4:HIS38:NE2	2.97593	Hydrogen Bond	Conventional Hydrogen Bond
RBBP4:PRO43:CD - ZNF512B:LYS428:O	3.49276	Hydrogen Bond	Carbon Hydrogen Bond
RBBP4:HIS71:CE1 - ZNF512B:GLN424:O	3.3367	Hydrogen Bond	Carbon Hydrogen Bond
ZNF512B:ARG422:CD - RBBP4:GLU231:OE1	3.36291	Hydrogen Bond	Carbon Hydrogen Bond
ZNF512B:LYS423:CE - RBBP4:TYR181:OH	3.13364	Hydrogen Bond	Carbon Hydrogen Bond
RBBP4:ASN397:ND2 - ZNF512B:PHE430	3.60267	Hydrogen Bond	Pi-Donor Hydrogen Bond
RBBP4:PRO43 - ZNF512B:PRO427	5.44549	Hydrophobic	Alkyl
ZNF512B:LYS423 - RBBP4:LEU45	5.01036	Hydrophobic	Alkyl
RBBP4:TRP42 - ZNF512B:LYS429	5.13403	Hydrophobic	Pi-Alkyl
RBBP4:TRP42 - ZNF512B:LYS429	4.46653	Hydrophobic	Pi-Alkyl
RBBP4:HIS71 - ZNF512B:LYS423	4.77	Hydrophobic	Pi-Alkyl
RBBP4:HIS71 - ZNF512B:PRO427	3.79416	Hydrophobic	Pi-Alkyl
RBBP4:TYR181 - ZNF512B:ARG422	4.50882	Hydrophobic	Pi-Alkyl
RBBP4:PHE321 - ZNF512B:ARG422	4.72645	Hydrophobic	Pi-Alkyl
ZNF512B:PHE430 - RBBP4:ALA39	5.24411	Hydrophobic	Pi-Alkyl

### Sheet: PRO_427_ALA
Name	Distance	Category	Type
RBBP4:LYS120:NZ - ZNF512B:GLU433:OE2	3.00796	Hydrogen Bond;Electrostatic	Salt Bridge
ZNF512B:ARG421:NH1 - RBBP4:ASP248:OD2	1.84165	Hydrogen Bond;Electrostatic	Salt Bridge
ZNF512B:LYS423:NZ - RBBP4:GLU126:OE2	2.70505	Hydrogen Bond;Electrostatic	Salt Bridge
ZNF512B:HIS420:N - RBBP4:GLU179:OE2	5.22618	Electrostatic	Attractive Charge
ZNF512B:ARG421:NH1 - RBBP4:ASP198:OD2	5.38658	Electrostatic	Attractive Charge
ZNF512B:ARG421:NH1 - RBBP4:GLU231:OE2	3.37147	Electrostatic	Attractive Charge
ZNF512B:ARG422:NH1 - RBBP4:GLU231:OE2	4.88782	Electrostatic	Attractive Charge
ZNF512B:LYS423:NZ - RBBP4:GLU179:OE2	4.10814	Electrostatic	Attractive Charge
ZNF512B:LYS429:NZ - RBBP4:GLU41:OE2	5.46367	Electrostatic	Attractive Charge
RBBP4:LYS376:NZ - ZNF512B:ARG422:O	2.97999	Hydrogen Bond	Conventional Hydrogen Bond
RBBP4:ASN397:ND2 - ZNF512B:LYS428:O	2.9419	Hydrogen Bond	Conventional Hydrogen Bond
ZNF512B:ARG421:NH2 - RBBP4:GLU231:OE2	0.921226	Hydrogen Bond	Conventional Hydrogen Bond
ZNF512B:ARG421:NH2 - RBBP4:ASP248:OD1	2.48653	Hydrogen Bond	Conventional Hydrogen Bond
ZNF512B:ARG422:NH1 - RBBP4:GLU231:OE1	2.91347	Hydrogen Bond	Conventional Hydrogen Bond
ZNF512B:LYS423:NZ - RBBP4:ASN128:OD1	2.73029	Hydrogen Bond	Conventional Hydrogen Bond
ZNF512B:LYS423:NZ - RBBP4:GLU179:OE1	2.83906	Hydrogen Bond	Conventional Hydrogen Bond
ZNF512B:GLN424:NE2 - RBBP4:GLU395:O	2.98103	Hydrogen Bond	Conventional Hydrogen Bond
ZNF512B:PHE430:N - RBBP4:GLU41:O	2.79561	Hydrogen Bond	Conventional Hydrogen Bond
ZNF512B:GLN434:NE2 - RBBP4:HIS38:NE2	2.97593	Hydrogen Bond	Conventional Hydrogen Bond
RBBP4:PRO43:CD - ZNF512B:LYS428:O	3.49276	Hydrogen Bond	Carbon Hydrogen Bond
RBBP4:HIS71:CE1 - ZNF512B:GLN424:O	3.3367	Hydrogen Bond	Carbon Hydrogen Bond
ZNF512B:ARG422:CD - RBBP4:GLU231:OE1	3.36291	Hydrogen Bond	Carbon Hydrogen Bond
ZNF512B:LYS423:CE - RBBP4:TYR181:OH	3.13364	Hydrogen Bond	Carbon Hydrogen Bond
RBBP4:ASN397:ND2 - ZNF512B:PHE430	3.60267	Hydrogen Bond	Pi-Donor Hydrogen Bond
ZNF512B:LYS423 - RBBP4:LEU45	5.01036	Hydrophobic	Alkyl
ZNF512B:ALA427 - RBBP4:PRO43	4.13227	Hydrophobic	Alkyl
RBBP4:TRP42 - ZNF512B:LYS429	5.13403	Hydrophobic	Pi-Alkyl
RBBP4:TRP42 - ZNF512B:LYS429	4.46653	Hydrophobic	Pi-Alkyl
RBBP4:HIS71 - ZNF512B:LYS423	4.77	Hydrophobic	Pi-Alkyl
RBBP4:HIS71 - ZNF512B:ALA427	4.0712	Hydrophobic	Pi-Alkyl
RBBP4:TYR181 - ZNF512B:ARG422	4.50882	Hydrophobic	Pi-Alkyl
RBBP4:PHE321 - ZNF512B:ARG422	4.72645	Hydrophobic	Pi-Alkyl
ZNF512B:PHE430 - RBBP4:ALA39	5.24411	Hydrophobic	Pi-Alkyl
