## Supplementary Table 3 for "The ZNF512B-NuRD complex co-ordinates a neural-specific gene expression program"

### Sheet: WT
Name	Distance	Category	Type
RBBP:LYS120:HZ3 - ZNF512B:GLU433:OE2	1.69329	Hydrogen Bond;Electrostatic	Salt Bridge;Attractive Charge
RBBP:LYS160:HZ1 - ZNF512B:GLN434:OCT2	2.25343	Hydrogen Bond;Electrostatic	Salt Bridge;Attractive Charge
RBBP:LYS160:HZ3 - ZNF512B:GLN434:OCT2	2.16538	Hydrogen Bond;Electrostatic	Salt Bridge;Attractive Charge
ZNF512B:ARG421:HE - RBBP:GLU319:OE2	2.89995	Hydrogen Bond;Electrostatic	Salt Bridge;Attractive Charge
ZNF512B:LYS423:HZ2 - RBBP:GLU179:OE2	1.93405	Hydrogen Bond;Electrostatic	Salt Bridge;Attractive Charge
ZNF512B:LYS425:HZ3 - RBBP:ASP74:OD2	1.79509	Hydrogen Bond;Electrostatic	Salt Bridge;Attractive Charge
RBBP:LYS120:NZ - ZNF512B:GLN434:OCT2	5.59147	Electrostatic	Attractive Charge
ZNF512B:HIS420:N - RBBP:GLU179:OE2	3.84862	Electrostatic	Attractive Charge
ZNF512B:HIS420:N - RBBP:ASP198:OD2	4.8902	Electrostatic	Attractive Charge
ZNF512B:ARG421:NE - RBBP:ASP248:OD2	4.90118	Electrostatic	Attractive Charge
ZNF512B:ARG421:NE - RBBP:GLU275:OE2	3.989	Electrostatic	Attractive Charge
ZNF512B:ARG422:NE - RBBP:GLU231:OE2	4.7309	Electrostatic	Attractive Charge
ZNF512B:ARG422:NE - RBBP:GLU319:OE2	4.74587	Electrostatic	Attractive Charge
ZNF512B:LYS423:NZ - RBBP:GLU126:OE2	3.92982	Electrostatic	Attractive Charge
ZNF512B:LYS425:NZ - RBBP:GLU126:OE2	5.21835	Electrostatic	Attractive Charge
ZNF512B:LYS428:NZ - RBBP:GLU75:OE2	4.35048	Electrostatic	Attractive Charge
ZNF512B:LYS429:NZ - RBBP:GLU41:OE2	4.61418	Electrostatic	Attractive Charge
RBBP:HIS38:HE2 - ZNF512B:GLN434:OE1	2.1035	Hydrogen Bond	Conventional Hydrogen Bond
RBBP:HIS71:HE2 - ZNF512B:GLN424:O	2.09067	Hydrogen Bond	Conventional Hydrogen Bond
RBBP:SER73:HG - ZNF512B:PRO427:O	3.0098	Hydrogen Bond	Conventional Hydrogen Bond
RBBP:LYS120:HZ1 - ZNF512B:GLU433:OE1	2.21633	Hydrogen Bond	Conventional Hydrogen Bond
RBBP:LYS160:HZ2 - ZNF512B:GLN434:OCT1	2.28155	Hydrogen Bond	Conventional Hydrogen Bond
ZNF512B:HIS420:HT1 - RBBP:GLU179:OE1	2.00954	Hydrogen Bond	Conventional Hydrogen Bond
ZNF512B:HIS420:HT2 - RBBP:TYR181:OH	1.90226	Hydrogen Bond	Conventional Hydrogen Bond
ZNF512B:ARG421:HH11 - RBBP:ASP248:OD2	1.79901	Hydrogen Bond	Conventional Hydrogen Bond
ZNF512B:ARG421:HH11 - RBBP:GLU275:OE2	2.50145	Hydrogen Bond	Conventional Hydrogen Bond
ZNF512B:ARG421:HH21 - RBBP:GLU319:OE2	2.11568	Hydrogen Bond	Conventional Hydrogen Bond
ZNF512B:ARG421:HH22 - RBBP:ASP248:OD1	2.48652	Hydrogen Bond	Conventional Hydrogen Bond
ZNF512B:ARG421:HH22 - RBBP:ASP248:OD2	2.39235	Hydrogen Bond	Conventional Hydrogen Bond
ZNF512B:ARG422:HE - RBBP:GLU231:OE1	2.28605	Hydrogen Bond	Conventional Hydrogen Bond
ZNF512B:ARG422:HH11 - RBBP:GLU231:OE1	1.86077	Hydrogen Bond	Conventional Hydrogen Bond
ZNF512B:ARG422:HH12 - RBBP:GLU319:OE2	2.08554	Hydrogen Bond	Conventional Hydrogen Bond
ZNF512B:ARG422:HH21 - RBBP:ASN277:OD1	2.62362	Hydrogen Bond	Conventional Hydrogen Bond
ZNF512B:ARG422:HH21 - RBBP:GLU319:OE2	2.03618	Hydrogen Bond	Conventional Hydrogen Bond
ZNF512B:GLN424:HE21 - RBBP:GLU395:OE1	1.99635	Hydrogen Bond	Conventional Hydrogen Bond
ZNF512B:LYS425:HZ1 - RBBP:ASP74:OD1	1.84464	Hydrogen Bond	Conventional Hydrogen Bond
ZNF512B:THR426:HN - RBBP:SER73:OG	2.30927	Hydrogen Bond	Conventional Hydrogen Bond
ZNF512B:LYS428:HZ1 - RBBP:SER73:O	1.92766	Hydrogen Bond	Conventional Hydrogen Bond
ZNF512B:LYS428:HZ2 - RBBP:GLU75:OE1	2.04477	Hydrogen Bond	Conventional Hydrogen Bond
ZNF512B:LYS428:HZ3 - RBBP:ASP74:O	1.85044	Hydrogen Bond	Conventional Hydrogen Bond
ZNF512B:LYS428:HZ3 - RBBP:GLU75:OE1	2.14541	Hydrogen Bond	Conventional Hydrogen Bond
ZNF512B:LYS429:HZ3 - RBBP:GLU41:OE1	1.81339	Hydrogen Bond	Conventional Hydrogen Bond
ZNF512B:PHE430:HN - RBBP:GLU41:O	2.01435	Hydrogen Bond	Conventional Hydrogen Bond
RBBP:GLU41:HA - ZNF512B:PHE430:O	2.76745	Hydrogen Bond	Carbon Hydrogen Bond
RBBP:HIS71:HE1 - ZNF512B:GLN424:O	2.69193	Hydrogen Bond	Carbon Hydrogen Bond
RBBP:SER73:HB1 - ZNF512B:PRO427:O	2.23294	Hydrogen Bond	Carbon Hydrogen Bond
RBBP:LYS120:HE1 - ZNF512B:GLN434:OCT1	2.89887	Hydrogen Bond	Carbon Hydrogen Bond
ZNF512B:LYS423:HE2 - RBBP:GLU126:OE2	2.1619	Hydrogen Bond	Carbon Hydrogen Bond
ZNF512B:LYS425:HE2 - RBBP:ASP74:OD1	2.83367	Hydrogen Bond	Carbon Hydrogen Bond
ZNF512B:LYS428:HE1 - RBBP:GLU75:OE1	2.7315	Hydrogen Bond	Carbon Hydrogen Bond
ZNF512B:LYS428:HE2 - RBBP:SER73:O	2.66558	Hydrogen Bond	Carbon Hydrogen Bond
ZNF512B:LYS429:HA - RBBP:GLU41:O	2.54972	Hydrogen Bond	Carbon Hydrogen Bond
ZNF512B:ARG422:NE - RBBP:TYR181	4.27219	Electrostatic	Pi-Cation
RBBP:PRO43 - ZNF512B:PRO427	5.04199	Hydrophobic	Alkyl
RBBP:TRP42 - ZNF512B:LYS429	4.96287	Hydrophobic	Pi-Alkyl
RBBP:TRP42 - ZNF512B:LYS429	4.32316	Hydrophobic	Pi-Alkyl
RBBP:HIS71 - ZNF512B:LYS423	4.88334	Hydrophobic	Pi-Alkyl
RBBP:TYR181 - ZNF512B:ARG422	4.47942	Hydrophobic	Pi-Alkyl
ZNF512B:PHE430 - RBBP:ALA39	5.32023	Hydrophobic	Pi-Alkyl

### Sheet: ARG_421_ALA
Name	Distance	Category	Type
RBBP:LYS120:HZ3 - ZNF512B:GLU433:OE2	2.12217	Hydrogen Bond;Electrostatic	Salt Bridge;Attractive Charge
RBBP:LYS160:HZ3 - ZNF512B:GLN434:OCT2	1.9291	Hydrogen Bond;Electrostatic	Salt Bridge;Attractive Charge
ZNF512B:HIS420:HT3 - RBBP:GLU179:OE2	1.97254	Hydrogen Bond;Electrostatic	Salt Bridge;Attractive Charge
ZNF512B:LYS423:HZ3 - RBBP:GLU126:OE2	1.91122	Hydrogen Bond;Electrostatic	Salt Bridge;Attractive Charge
ZNF512B:LYS425:HZ1 - RBBP:ASP74:OD2	1.78279	Hydrogen Bond;Electrostatic	Salt Bridge;Attractive Charge
ZNF512B:LYS429:HZ2 - RBBP:GLU75:OE2	2.27225	Hydrogen Bond;Electrostatic	Salt Bridge;Attractive Charge
RBBP:LYS120:NZ - ZNF512B:GLN434:OCT2	3.02457	Electrostatic	Attractive Charge
ZNF512B:HIS420:N - RBBP:ASP198:OD2	4.72946	Electrostatic	Attractive Charge
ZNF512B:ARG422:NH1 - RBBP:GLU231:OE2	4.52778	Electrostatic	Attractive Charge
ZNF512B:ARG422:NH1 - RBBP:ASP248:OD2	4.7809	Electrostatic	Attractive Charge
ZNF512B:ARG422:NH1 - RBBP:GLU275:OE2	4.46789	Electrostatic	Attractive Charge
ZNF512B:ARG422:NH1 - RBBP:GLU319:OE2	4.98308	Electrostatic	Attractive Charge
ZNF512B:LYS423:NZ - RBBP:GLU179:OE2	4.62563	Electrostatic	Attractive Charge
RBBP:LYS120:HZ2 - ZNF512B:GLN434:OCT1	1.78405	Hydrogen Bond	Conventional Hydrogen Bond
ZNF512B:HIS420:HT2 - RBBP:TYR181:OH	2.73524	Hydrogen Bond	Conventional Hydrogen Bond
ZNF512B:HIS420:HT3 - RBBP:TYR181:OH	2.50253	Hydrogen Bond	Conventional Hydrogen Bond
ZNF512B:ARG422:HE - RBBP:ASN277:OD1	2.52119	Hydrogen Bond	Conventional Hydrogen Bond
ZNF512B:ARG422:HH21 - RBBP:ASN277:OD1	2.32571	Hydrogen Bond	Conventional Hydrogen Bond
ZNF512B:ARG422:HH22 - RBBP:GLU319:OE2	2.78861	Hydrogen Bond	Conventional Hydrogen Bond
ZNF512B:LYS423:HZ1 - RBBP:ASN128:OD1	2.12237	Hydrogen Bond	Conventional Hydrogen Bond
ZNF512B:LYS423:HZ1 - RBBP:GLU179:OE1	1.98893	Hydrogen Bond	Conventional Hydrogen Bond
ZNF512B:LYS423:HZ2 - RBBP:GLU126:O	2.76219	Hydrogen Bond	Conventional Hydrogen Bond
ZNF512B:LYS425:HZ1 - RBBP:SER73:O	1.94878	Hydrogen Bond	Conventional Hydrogen Bond
ZNF512B:LYS425:HZ3 - RBBP:SER73:O	1.83444	Hydrogen Bond	Conventional Hydrogen Bond
ZNF512B:THR426:HG1 - RBBP:ASP74:OD1	2.42163	Hydrogen Bond	Conventional Hydrogen Bond
ZNF512B:LYS428:HN - RBBP:ASN397:OD1	3.03599	Hydrogen Bond	Conventional Hydrogen Bond
ZNF512B:LYS429:HZ3 - RBBP:GLU75:OE1	1.92286	Hydrogen Bond	Conventional Hydrogen Bond
ZNF512B:PHE430:HN - RBBP:GLU41:O	2.37695	Hydrogen Bond	Conventional Hydrogen Bond
RBBP:TRP42:HA - ZNF512B:LYS428:O	2.32587	Hydrogen Bond	Carbon Hydrogen Bond
ZNF512B:HIS420:HA - RBBP:TYR181:OH	2.48459	Hydrogen Bond	Carbon Hydrogen Bond
ZNF512B:ARG422:HD1 - RBBP:GLU231:OE1	2.62544	Hydrogen Bond	Carbon Hydrogen Bond
ZNF512B:LYS423:HE2 - RBBP:ASN128:OD1	3.01304	Hydrogen Bond	Carbon Hydrogen Bond
ZNF512B:LYS423:HE2 - RBBP:GLU179:OE1	2.65089	Hydrogen Bond	Carbon Hydrogen Bond
ZNF512B:LYS425:HE2 - RBBP:ASP74:OD1	2.7342	Hydrogen Bond	Carbon Hydrogen Bond
ZNF512B:LYS429:HA - RBBP:GLU41:O	2.30561	Hydrogen Bond	Carbon Hydrogen Bond
ZNF512B:ARG422:HE - RBBP:PHE321	3.16646	Hydrogen Bond	Pi-Donor Hydrogen Bond
RBBP:PRO43 - ZNF512B:PRO427	4.8967	Hydrophobic	Alkyl
RBBP:TRP42 - ZNF512B:LYS429	4.11989	Hydrophobic	Pi-Alkyl
RBBP:TRP42 - ZNF512B:PRO427	4.8601	Hydrophobic	Pi-Alkyl
RBBP:TRP42 - ZNF512B:LYS429	4.59848	Hydrophobic	Pi-Alkyl
RBBP:HIS71 - ZNF512B:LYS423	4.9883	Hydrophobic	Pi-Alkyl
RBBP:HIS71 - ZNF512B:PRO427	3.92566	Hydrophobic	Pi-Alkyl
RBBP:TYR181 - ZNF512B:ARG422	3.93486	Hydrophobic	Pi-Alkyl
RBBP:PHE321 - ZNF512B:ARG422	5.21673	Hydrophobic	Pi-Alkyl

### Sheet: ARG_422_ALA
Name	Distance	Category	Type
ZNF512B:ARG421:HH11 - RBBP:GLU275:OE2	2.26465	Hydrogen Bond;Electrostatic	Salt Bridge;Attractive Charge
ZNF512B:LYS423:HZ1 - RBBP:GLU126:OE2	2.8479	Hydrogen Bond;Electrostatic	Salt Bridge;Attractive Charge
ZNF512B:LYS423:HZ3 - RBBP:GLU179:OE2	1.87648	Hydrogen Bond;Electrostatic	Salt Bridge;Attractive Charge
ZNF512B:LYS429:HZ2 - RBBP:GLU41:OE2	2.14381	Hydrogen Bond;Electrostatic	Salt Bridge;Attractive Charge
ZNF512B:LYS429:HZ3 - RBBP:GLU41:OE2	2.29461	Hydrogen Bond;Electrostatic	Salt Bridge;Attractive Charge
RBBP:LYS120:NZ - ZNF512B:GLU433:OE2	3.46189	Electrostatic	Attractive Charge
RBBP:LYS160:NZ - ZNF512B:GLN434:OCT2	3.66228	Electrostatic	Attractive Charge
ZNF512B:ARG421:NH1 - RBBP:GLU231:OE2	5.37974	Electrostatic	Attractive Charge
ZNF512B:ARG421:NH1 - RBBP:ASP248:OD2	4.4147	Electrostatic	Attractive Charge
ZNF512B:LYS425:NZ - RBBP:ASP74:OD2	2.78521	Electrostatic	Attractive Charge
ZNF512B:LYS429:NZ - RBBP:GLU75:OE2	5.39634	Electrostatic	Attractive Charge
RBBP:ILE117:HN - ZNF512B:GLN434:OCT2	2.32208	Hydrogen Bond	Conventional Hydrogen Bond
RBBP:LYS120:HZ3 - ZNF512B:GLU433:OE1	1.78549	Hydrogen Bond	Conventional Hydrogen Bond
RBBP:LYS160:HZ1 - ZNF512B:GLN434:OCT1	1.74899	Hydrogen Bond	Conventional Hydrogen Bond
ZNF512B:ARG421:HE - RBBP:ASN277:OD1	2.72648	Hydrogen Bond	Conventional Hydrogen Bond
ZNF512B:ARG421:HH12 - RBBP:ASP248:OD1	2.36614	Hydrogen Bond	Conventional Hydrogen Bond
ZNF512B:ARG421:HH21 - RBBP:GLU231:OE1	2.0187	Hydrogen Bond	Conventional Hydrogen Bond
ZNF512B:ARG421:HH21 - RBBP:ASN277:OD1	2.63689	Hydrogen Bond	Conventional Hydrogen Bond
ZNF512B:ARG421:HH22 - RBBP:GLU231:OE1	2.25993	Hydrogen Bond	Conventional Hydrogen Bond
ZNF512B:LYS423:HZ2 - RBBP:GLU179:OE1	2.3239	Hydrogen Bond	Conventional Hydrogen Bond
ZNF512B:PHE430:HN - RBBP:GLU41:O	2.63774	Hydrogen Bond	Conventional Hydrogen Bond
ZNF512B:GLN434:HE22 - RBBP:ALA39:O	2.81468	Hydrogen Bond	Conventional Hydrogen Bond
RBBP:HIS38:HE1 - ZNF512B:GLN434:OE1	2.60671	Hydrogen Bond	Carbon Hydrogen Bond
RBBP:TRP42:HA - ZNF512B:LYS428:O	2.42157	Hydrogen Bond	Carbon Hydrogen Bond
RBBP:GLU116:HA - ZNF512B:GLN434:OCT2	2.73765	Hydrogen Bond	Carbon Hydrogen Bond
RBBP:LYS160:HE1 - ZNF512B:GLN434:OCT1	2.53553	Hydrogen Bond	Carbon Hydrogen Bond
RBBP:LYS376:HE1 - ZNF512B:ARG421:O	2.88112	Hydrogen Bond	Carbon Hydrogen Bond
ZNF512B:ARG421:HD1 - RBBP:GLU275:OE2	2.2955	Hydrogen Bond	Carbon Hydrogen Bond
ZNF512B:LYS423:HE1 - RBBP:GLU126:OE2	3.02716	Hydrogen Bond	Carbon Hydrogen Bond
ZNF512B:LYS423:HE2 - RBBP:GLU179:OE1	2.18329	Hydrogen Bond	Carbon Hydrogen Bond
ZNF512B:LYS423:HE2 - RBBP:TYR181:OH	2.51847	Hydrogen Bond	Carbon Hydrogen Bond
ZNF512B:LYS425:HE1 - RBBP:ASP74:OD1	2.83005	Hydrogen Bond	Carbon Hydrogen Bond
ZNF512B:LYS429:HA - RBBP:GLU41:O	2.68451	Hydrogen Bond	Carbon Hydrogen Bond
ZNF512B:LYS428:C,O;LYS429:N - RBBP:TRP42	3.47893	Hydrophobic	Amide-Pi Stacked
ZNF512B:LYS428:C,O;LYS429:N - RBBP:TRP42	3.30897	Hydrophobic	Amide-Pi Stacked
RBBP:PRO43 - ZNF512B:PRO427	4.69902	Hydrophobic	Alkyl
RBBP:TRP42 - ZNF512B:LYS429	4.15723	Hydrophobic	Pi-Alkyl
RBBP:TRP42 - ZNF512B:PRO427	5.33753	Hydrophobic	Pi-Alkyl
RBBP:TRP42 - ZNF512B:LYS429	5.06232	Hydrophobic	Pi-Alkyl
RBBP:HIS71 - ZNF512B:LYS423	4.96898	Hydrophobic	Pi-Alkyl
RBBP:HIS71 - ZNF512B:LYS425	5.40241	Hydrophobic	Pi-Alkyl
RBBP:HIS71 - ZNF512B:PRO427	4.74756	Hydrophobic	Pi-Alkyl
RBBP:TYR181 - ZNF512B:ALA422	4.01761	Hydrophobic	Pi-Alkyl
RBBP:TYR181 - ZNF512B:LYS423	5.3918	Hydrophobic	Pi-Alkyl
RBBP:PHE321 - ZNF512B:ALA422	5.41331	Hydrophobic	Pi-Alkyl

### Sheet: LYS_423_ALA
Name	Distance	Category	Type
RBBP:LYS120:HZ2 - ZNF512B:GLU433:OE2	1.81168	Hydrogen Bond;Electrostatic	Salt Bridge;Attractive Charge
RBBP:LYS160:HZ2 - ZNF512B:GLN434:OCT2	3.01954	Hydrogen Bond;Electrostatic	Salt Bridge;Attractive Charge
ZNF512B:ARG421:HH12 - RBBP:ASP248:OD2	2.21668	Hydrogen Bond;Electrostatic	Salt Bridge;Attractive Charge
ZNF512B:LYS425:HZ3 - RBBP:GLU126:OE2	1.80281	Hydrogen Bond;Electrostatic	Salt Bridge;Attractive Charge
ZNF512B:LYS429:HZ2 - RBBP:GLU41:OE2	1.75341	Hydrogen Bond;Electrostatic	Salt Bridge;Attractive Charge
RBBP:LYS120:NZ - ZNF512B:GLN434:OCT2	3.29825	Electrostatic	Attractive Charge
ZNF512B:HIS420:N - RBBP:GLU179:OE2	3.02936	Electrostatic	Attractive Charge
ZNF512B:HIS420:N - RBBP:ASP198:OD2	4.50329	Electrostatic	Attractive Charge
ZNF512B:ARG421:NH1 - RBBP:GLU231:OE2	4.25712	Electrostatic	Attractive Charge
ZNF512B:ARG421:NH1 - RBBP:GLU275:OE2	3.75134	Electrostatic	Attractive Charge
ZNF512B:ARG421:NH1 - RBBP:GLU319:OE2	5.09004	Electrostatic	Attractive Charge
ZNF512B:ARG422:NH1 - RBBP:GLU231:OE2	4.72373	Electrostatic	Attractive Charge
ZNF512B:ARG422:NH1 - RBBP:ASP232:OD2	4.32975	Electrostatic	Attractive Charge
ZNF512B:ARG422:NH1 - RBBP:GLU319:OE2	5.59597	Electrostatic	Attractive Charge
ZNF512B:LYS428:NZ - RBBP:GLU75:OE2	4.16164	Electrostatic	Attractive Charge
RBBP:LYS120:HZ3 - ZNF512B:GLN434:OCT1	1.73921	Hydrogen Bond	Conventional Hydrogen Bond
RBBP:LYS376:HZ2 - ZNF512B:ARG422:O	2.17448	Hydrogen Bond	Conventional Hydrogen Bond
RBBP:LYS376:HZ3 - ZNF512B:ARG422:O	1.75171	Hydrogen Bond	Conventional Hydrogen Bond
ZNF512B:HIS420:HD1 - RBBP:GLU179:OE2	2.26727	Hydrogen Bond	Conventional Hydrogen Bond
ZNF512B:ARG421:HE - RBBP:GLU319:OE2	2.68103	Hydrogen Bond	Conventional Hydrogen Bond
ZNF512B:ARG421:HH21 - RBBP:GLU319:OE2	2.10408	Hydrogen Bond	Conventional Hydrogen Bond
ZNF512B:ARG422:HE - RBBP:GLU231:OE2	2.27729	Hydrogen Bond	Conventional Hydrogen Bond
ZNF512B:ARG422:HH12 - RBBP:ASP232:OD1	2.22461	Hydrogen Bond	Conventional Hydrogen Bond
ZNF512B:GLN424:HN - RBBP:GLU395:OE2	2.54759	Hydrogen Bond	Conventional Hydrogen Bond
ZNF512B:LYS425:HZ1 - RBBP:THR72:O	1.78534	Hydrogen Bond	Conventional Hydrogen Bond
ZNF512B:LYS425:HZ2 - RBBP:GLU126:OE1	2.17313	Hydrogen Bond	Conventional Hydrogen Bond
ZNF512B:LYS428:HZ1 - RBBP:GLU75:OE1	1.90158	Hydrogen Bond	Conventional Hydrogen Bond
ZNF512B:LYS428:HZ3 - RBBP:SER73:O	2.94764	Hydrogen Bond	Conventional Hydrogen Bond
ZNF512B:PHE430:HN - RBBP:GLU41:O	2.29678	Hydrogen Bond	Conventional Hydrogen Bond
RBBP:HIS38:HE1 - ZNF512B:GLN434:OE1	2.49834	Hydrogen Bond	Carbon Hydrogen Bond
RBBP:GLU41:HA - ZNF512B:PHE430:O	2.687	Hydrogen Bond	Carbon Hydrogen Bond
RBBP:TRP42:HA - ZNF512B:LYS428:O	2.6873	Hydrogen Bond	Carbon Hydrogen Bond
RBBP:HIS71:HE1 - ZNF512B:ALA423:O	2.3172	Hydrogen Bond	Carbon Hydrogen Bond
RBBP:LYS160:HE1 - ZNF512B:GLN434:OCT2	2.79716	Hydrogen Bond	Carbon Hydrogen Bond
ZNF512B:HIS420:HA - RBBP:GLU179:OE1	2.94027	Hydrogen Bond	Carbon Hydrogen Bond
ZNF512B:HIS420:HE1 - RBBP:GLU126:OE2	2.59039	Hydrogen Bond	Carbon Hydrogen Bond
ZNF512B:LYS425:HE2 - RBBP:THR72:O	2.68649	Hydrogen Bond	Carbon Hydrogen Bond
ZNF512B:LYS429:HA - RBBP:GLU41:O	2.1751	Hydrogen Bond	Carbon Hydrogen Bond
ZNF512B:ARG422:NH1 - RBBP:TYR181	4.51942	Electrostatic	Pi-Cation
ZNF512B:LYS428:C,O;LYS429:N - RBBP:TRP42	3.6553	Hydrophobic	Amide-Pi Stacked
ZNF512B:LYS428:C,O;LYS429:N - RBBP:TRP42	3.26738	Hydrophobic	Amide-Pi Stacked
RBBP:PRO43 - ZNF512B:PRO427	4.54047	Hydrophobic	Alkyl
ZNF512B:ALA423 - RBBP:LEU45	4.9215	Hydrophobic	Alkyl
RBBP:TRP42 - ZNF512B:LYS429	3.99534	Hydrophobic	Pi-Alkyl
RBBP:TRP42 - ZNF512B:LYS428	4.61441	Hydrophobic	Pi-Alkyl
RBBP:TRP42 - ZNF512B:LYS429	5.30278	Hydrophobic	Pi-Alkyl

### Sheet: 424_ALA
Name	Distance	Category	Type
RBBP:LYS160:HZ1 - ZNF512B:GLN434:OCT2	1.79076	Hydrogen Bond;Electrostatic	Salt Bridge;Attractive Charge
ZNF512B:HIS420:HT3 - RBBP:ASP198:OD2	1.58533	Hydrogen Bond;Electrostatic	Salt Bridge;Attractive Charge
ZNF512B:ARG421:HH12 - RBBP:GLU231:OE2	2.11213	Hydrogen Bond;Electrostatic	Salt Bridge;Attractive Charge
ZNF512B:LYS425:HZ1 - RBBP:ASP74:OD2	2.16517	Hydrogen Bond;Electrostatic	Salt Bridge;Attractive Charge
ZNF512B:LYS429:HZ3 - RBBP:GLU75:OE2	1.80057	Hydrogen Bond;Electrostatic	Salt Bridge;Attractive Charge
RBBP:LYS120:NZ - ZNF512B:GLU433:OE2	2.52721	Electrostatic	Attractive Charge
RBBP:LYS120:NZ - ZNF512B:GLN434:OCT2	4.77587	Electrostatic	Attractive Charge
ZNF512B:HIS420:N - RBBP:GLU179:OE2	4.12911	Electrostatic	Attractive Charge
ZNF512B:ARG421:NH1 - RBBP:ASP198:OD2	5.41555	Electrostatic	Attractive Charge
ZNF512B:ARG421:NH1 - RBBP:ASP248:OD2	3.07107	Electrostatic	Attractive Charge
ZNF512B:ARG421:NH1 - RBBP:GLU275:OE2	4.92903	Electrostatic	Attractive Charge
ZNF512B:ARG422:NH1 - RBBP:GLU231:OE2	4.26044	Electrostatic	Attractive Charge
ZNF512B:ARG422:NH1 - RBBP:GLU275:OE2	5.3041	Electrostatic	Attractive Charge
ZNF512B:LYS423:NZ - RBBP:GLU126:OE2	4.06998	Electrostatic	Attractive Charge
RBBP:LYS120:HZ3 - ZNF512B:GLN434:OCT1	2.02791	Hydrogen Bond	Conventional Hydrogen Bond
RBBP:LYS160:HZ3 - ZNF512B:GLN434:OCT1	1.85421	Hydrogen Bond	Conventional Hydrogen Bond
RBBP:TYR181:HH - ZNF512B:ARG422:O	1.999	Hydrogen Bond	Conventional Hydrogen Bond
ZNF512B:HIS420:HT2 - RBBP:GLU179:OE1	1.66383	Hydrogen Bond	Conventional Hydrogen Bond
ZNF512B:HIS420:HD1 - RBBP:GLU179:OE2	1.98677	Hydrogen Bond	Conventional Hydrogen Bond
ZNF512B:ARG421:HE - RBBP:GLU275:OE1	2.40467	Hydrogen Bond	Conventional Hydrogen Bond
ZNF512B:ARG421:HH12 - RBBP:ASP248:OD1	2.28358	Hydrogen Bond	Conventional Hydrogen Bond
ZNF512B:ARG421:HH22 - RBBP:ASP248:OD1	1.90513	Hydrogen Bond	Conventional Hydrogen Bond
ZNF512B:ARG422:HH11 - RBBP:GLU231:OE1	1.85721	Hydrogen Bond	Conventional Hydrogen Bond
ZNF512B:ARG422:HH12 - RBBP:ASN277:OD1	2.56358	Hydrogen Bond	Conventional Hydrogen Bond
ZNF512B:ARG422:HH12 - RBBP:ASN277:O	2.87879	Hydrogen Bond	Conventional Hydrogen Bond
ZNF512B:ARG422:HH22 - RBBP:PHE321:O	2.76848	Hydrogen Bond	Conventional Hydrogen Bond
ZNF512B:LYS423:HZ2 - RBBP:HIS71:NE2	2.82931	Hydrogen Bond	Conventional Hydrogen Bond
ZNF512B:LYS423:HZ3 - RBBP:GLU126:OE1	1.98445	Hydrogen Bond	Conventional Hydrogen Bond
ZNF512B:LYS425:HZ2 - RBBP:ASP74:OD1	1.60914	Hydrogen Bond	Conventional Hydrogen Bond
ZNF512B:GLN434:HE22 - RBBP:ILE115:O	2.13406	Hydrogen Bond	Conventional Hydrogen Bond
RBBP:HIS38:HE1 - ZNF512B:GLN434:OE1	2.72392	Hydrogen Bond	Carbon Hydrogen Bond
ZNF512B:LYS425:HE2 - RBBP:ASP74:OD2	2.95589	Hydrogen Bond	Carbon Hydrogen Bond
ZNF512B:PRO427:HD1 - RBBP:GLU395:O	2.72315	Hydrogen Bond	Carbon Hydrogen Bond
ZNF512B:LYS429:HE2 - RBBP:GLU41:O	2.57703	Hydrogen Bond	Carbon Hydrogen Bond
ZNF512B:ARG422:NH1 - RBBP:PHE321	4.80479	Electrostatic	Pi-Cation
RBBP:PRO43 - ZNF512B:PRO427	4.51114	Hydrophobic	Alkyl
ZNF512B:LYS423 - RBBP:LEU45	4.814	Hydrophobic	Alkyl
RBBP:TRP42 - ZNF512B:LYS429	4.58141	Hydrophobic	Pi-Alkyl
RBBP:TRP42 - ZNF512B:PRO427	5.31646	Hydrophobic	Pi-Alkyl
RBBP:TRP42 - ZNF512B:LYS428	5.06193	Hydrophobic	Pi-Alkyl
RBBP:TRP42 - ZNF512B:LYS429	5.0565	Hydrophobic	Pi-Alkyl
RBBP:HIS71 - ZNF512B:LYS423	5.19335	Hydrophobic	Pi-Alkyl
RBBP:TYR181 - ZNF512B:ARG422	4.5303	Hydrophobic	Pi-Alkyl
RBBP:PHE321 - ZNF512B:ARG422	5.33278	Hydrophobic	Pi-Alkyl

### Sheet: 425_ALA
Name	Distance	Category	Type
RBBP:LYS120:HZ3 - ZNF512B:GLU433:OE2	1.88793	Hydrogen Bond;Electrostatic	Salt Bridge;Attractive Charge
RBBP:LYS160:HZ3 - ZNF512B:GLN434:OCT2	2.33922	Hydrogen Bond;Electrostatic	Salt Bridge;Attractive Charge
ZNF512B:HIS420:HT1 - RBBP:GLU179:OE2	2.02068	Hydrogen Bond;Electrostatic	Salt Bridge;Attractive Charge
ZNF512B:ARG421:HH12 - RBBP:ASP248:OD2	2.48664	Hydrogen Bond;Electrostatic	Salt Bridge;Attractive Charge
ZNF512B:LYS423:HZ2 - RBBP:GLU179:OE2	2.32523	Hydrogen Bond;Electrostatic	Salt Bridge;Attractive Charge
ZNF512B:LYS428:HZ3 - RBBP:ASP74:OD2	1.66225	Hydrogen Bond;Electrostatic	Salt Bridge;Attractive Charge
ZNF512B:LYS429:HZ2 - RBBP:GLU41:OE2	2.5952	Hydrogen Bond;Electrostatic	Salt Bridge;Attractive Charge
ZNF512B:LYS429:HZ3 - RBBP:GLU75:OE2	2.00326	Hydrogen Bond;Electrostatic	Salt Bridge;Attractive Charge
RBBP:LYS160:NZ - ZNF512B:GLU433:OE2	5.55869	Electrostatic	Attractive Charge
ZNF512B:ARG421:NH1 - RBBP:GLU231:OE2	5.27416	Electrostatic	Attractive Charge
ZNF512B:ARG421:NH1 - RBBP:GLU275:OE2	2.78717	Electrostatic	Attractive Charge
ZNF512B:ARG422:NH1 - RBBP:GLU231:OE2	4.42744	Electrostatic	Attractive Charge
ZNF512B:LYS423:NZ - RBBP:GLU126:OE2	3.22044	Electrostatic	Attractive Charge
ZNF512B:LYS428:NZ - RBBP:GLU75:OE2	4.61804	Electrostatic	Attractive Charge
RBBP:TYR181:HH - ZNF512B:HIS420:O	3.02021	Hydrogen Bond	Conventional Hydrogen Bond
ZNF512B:HIS420:HT2 - RBBP:GLU179:OE1	2.43547	Hydrogen Bond	Conventional Hydrogen Bond
ZNF512B:HIS420:HT3 - RBBP:TYR181:OH	1.72959	Hydrogen Bond	Conventional Hydrogen Bond
ZNF512B:ARG421:HH21 - RBBP:GLU231:OE1	2.47324	Hydrogen Bond	Conventional Hydrogen Bond
ZNF512B:ARG421:HH21 - RBBP:ASN277:OD1	2.46003	Hydrogen Bond	Conventional Hydrogen Bond
ZNF512B:ARG421:HH22 - RBBP:ASP248:OD2	1.75216	Hydrogen Bond	Conventional Hydrogen Bond
ZNF512B:ARG422:HH11 - RBBP:GLU231:OE1	2.35252	Hydrogen Bond	Conventional Hydrogen Bond
ZNF512B:ARG422:HH12 - RBBP:ASN277:O	2.24398	Hydrogen Bond	Conventional Hydrogen Bond
ZNF512B:ARG422:HH22 - RBBP:ASN277:O	3.08675	Hydrogen Bond	Conventional Hydrogen Bond
ZNF512B:ARG422:HH22 - RBBP:PHE321:O	2.23373	Hydrogen Bond	Conventional Hydrogen Bond
ZNF512B:LYS423:HZ2 - RBBP:ASN128:OD1	2.71728	Hydrogen Bond	Conventional Hydrogen Bond
ZNF512B:LYS423:HZ3 - RBBP:GLU126:OE1	1.77789	Hydrogen Bond	Conventional Hydrogen Bond
ZNF512B:LYS428:HZ1 - RBBP:SER73:O	2.02174	Hydrogen Bond	Conventional Hydrogen Bond
ZNF512B:LYS428:HZ1 - RBBP:ASP74:OD1	1.9352	Hydrogen Bond	Conventional Hydrogen Bond
ZNF512B:LYS428:HZ2 - RBBP:GLU75:OE1	1.95962	Hydrogen Bond	Conventional Hydrogen Bond
ZNF512B:LYS428:HZ3 - RBBP:GLU75:OE1	2.28759	Hydrogen Bond	Conventional Hydrogen Bond
ZNF512B:GLN434:HE22 - RBBP:ALA39:O	2.58516	Hydrogen Bond	Conventional Hydrogen Bond
RBBP:HIS71:HE1 - ZNF512B:LYS423:O	3.0027	Hydrogen Bond	Carbon Hydrogen Bond
RBBP:HIS71:HE1 - ZNF512B:GLN424:O	2.44278	Hydrogen Bond	Carbon Hydrogen Bond
RBBP:LYS120:HE2 - ZNF512B:GLU433:OE2	2.32504	Hydrogen Bond	Carbon Hydrogen Bond
ZNF512B:ARG421:HD2 - RBBP:GLU275:OE2	2.87068	Hydrogen Bond	Carbon Hydrogen Bond
ZNF512B:ARG422:HD1 - RBBP:GLU231:OE1	2.35463	Hydrogen Bond	Carbon Hydrogen Bond
ZNF512B:LYS423:HA - RBBP:HIS71:NE2	2.72842	Hydrogen Bond	Carbon Hydrogen Bond
ZNF512B:LYS423:HE1 - RBBP:GLU179:OE2	2.6109	Hydrogen Bond	Carbon Hydrogen Bond
ZNF512B:LYS423:HE2 - RBBP:GLU126:OE1	2.51553	Hydrogen Bond	Carbon Hydrogen Bond
ZNF512B:LYS428:HE1 - RBBP:ASP74:OD1	2.60068	Hydrogen Bond	Carbon Hydrogen Bond
ZNF512B:LYS428:HE1 - RBBP:ASP74:OD2	2.66182	Hydrogen Bond	Carbon Hydrogen Bond
ZNF512B:ARG422:HE - RBBP:PHE321	2.55993	Hydrogen Bond	Pi-Donor Hydrogen Bond
RBBP:PRO43 - ZNF512B:PRO427	4.11163	Hydrophobic	Alkyl
RBBP:TRP42 - ZNF512B:LYS429	4.81204	Hydrophobic	Pi-Alkyl
RBBP:TRP42 - ZNF512B:PRO427	4.89075	Hydrophobic	Pi-Alkyl
RBBP:TRP42 - ZNF512B:LYS429	4.8492	Hydrophobic	Pi-Alkyl
RBBP:HIS71 - ZNF512B:LYS423	4.64253	Hydrophobic	Pi-Alkyl
RBBP:PHE321 - ZNF512B:ARG422	4.167	Hydrophobic	Pi-Alkyl

### Sheet: 426_ALA
Name	Distance	Category	Type
RBBP:LYS120:HZ2 - ZNF512B:GLU433:OE2	2.26879	Hydrogen Bond;Electrostatic	Salt Bridge;Attractive Charge
RBBP:LYS160:HZ2 - ZNF512B:GLN434:OCT2	2.39495	Hydrogen Bond;Electrostatic	Salt Bridge;Attractive Charge
ZNF512B:ARG421:HH12 - RBBP:ASP248:OD2	1.71659	Hydrogen Bond;Electrostatic	Salt Bridge;Attractive Charge
ZNF512B:ARG422:HH11 - RBBP:GLU231:OE2	1.85678	Hydrogen Bond;Electrostatic	Salt Bridge;Attractive Charge
ZNF512B:LYS423:HZ1 - RBBP:GLU126:OE2	1.78786	Hydrogen Bond;Electrostatic	Salt Bridge;Attractive Charge
ZNF512B:LYS425:HZ2 - RBBP:ASP74:OD2	1.93552	Hydrogen Bond;Electrostatic	Salt Bridge;Attractive Charge
ZNF512B:LYS429:HZ1 - RBBP:GLU41:OE2	2.00408	Hydrogen Bond;Electrostatic	Salt Bridge;Attractive Charge
RBBP:LYS120:NZ - ZNF512B:GLN434:OCT2	4.79718	Electrostatic	Attractive Charge
ZNF512B:HIS420:N - RBBP:GLU179:OE2	2.8856	Electrostatic	Attractive Charge
ZNF512B:HIS420:N - RBBP:ASP198:OD2	4.50758	Electrostatic	Attractive Charge
ZNF512B:ARG421:NH1 - RBBP:GLU231:OE2	3.91089	Electrostatic	Attractive Charge
ZNF512B:ARG421:NH1 - RBBP:GLU275:OE2	4.38906	Electrostatic	Attractive Charge
ZNF512B:ARG422:NH1 - RBBP:ASP198:OD2	4.96491	Electrostatic	Attractive Charge
ZNF512B:LYS423:NZ - RBBP:GLU179:OE2	4.01893	Electrostatic	Attractive Charge
ZNF512B:LYS425:NZ - RBBP:GLU126:OE2	4.74918	Electrostatic	Attractive Charge
ZNF512B:LYS429:NZ - RBBP:GLU75:OE2	4.88605	Electrostatic	Attractive Charge
RBBP:LYS120:HZ1 - ZNF512B:GLN434:OCT1	1.92778	Hydrogen Bond	Conventional Hydrogen Bond
RBBP:LYS120:HZ3 - ZNF512B:GLU433:OE1	2.05012	Hydrogen Bond	Conventional Hydrogen Bond
RBBP:LYS376:HZ3 - ZNF512B:ARG422:O	2.12231	Hydrogen Bond	Conventional Hydrogen Bond
ZNF512B:HIS420:HT1 - RBBP:TYR181:OH	1.95256	Hydrogen Bond	Conventional Hydrogen Bond
ZNF512B:ARG421:HE - RBBP:GLU275:OE2	2.12316	Hydrogen Bond	Conventional Hydrogen Bond
ZNF512B:ARG421:HH22 - RBBP:ASP248:OD1	1.89609	Hydrogen Bond	Conventional Hydrogen Bond
ZNF512B:ARG422:HE - RBBP:ASN277:OD1	1.94573	Hydrogen Bond	Conventional Hydrogen Bond
ZNF512B:ARG422:HH21 - RBBP:ASN277:OD1	2.50128	Hydrogen Bond	Conventional Hydrogen Bond
ZNF512B:ARG422:HH22 - RBBP:GLU231:O	2.18127	Hydrogen Bond	Conventional Hydrogen Bond
ZNF512B:LYS423:HZ3 - RBBP:ASN128:OD1	2.57044	Hydrogen Bond	Conventional Hydrogen Bond
ZNF512B:ALA426:HN - RBBP:SER73:OG	2.08433	Hydrogen Bond	Conventional Hydrogen Bond
ZNF512B:LYS428:HN - RBBP:ASN397:OD1	2.81531	Hydrogen Bond	Conventional Hydrogen Bond
ZNF512B:GLN434:HE22 - RBBP:ALA39:O	2.12345	Hydrogen Bond	Conventional Hydrogen Bond
RBBP:HIS38:HE1 - ZNF512B:GLN434:OE1	2.64309	Hydrogen Bond	Carbon Hydrogen Bond
RBBP:HIS71:HE1 - ZNF512B:GLN424:O	3.04796	Hydrogen Bond	Carbon Hydrogen Bond
RBBP:LYS120:HE2 - ZNF512B:GLN434:OCT1	2.79238	Hydrogen Bond	Carbon Hydrogen Bond
ZNF512B:HIS420:HA - RBBP:TYR181:OH	2.73598	Hydrogen Bond	Carbon Hydrogen Bond
ZNF512B:ARG421:HD1 - RBBP:GLU275:OE1	3.03967	Hydrogen Bond	Carbon Hydrogen Bond
ZNF512B:ARG422:HD1 - RBBP:GLU231:OE2	2.55408	Hydrogen Bond	Carbon Hydrogen Bond
ZNF512B:LYS423:HE1 - RBBP:GLU179:OE1	2.47068	Hydrogen Bond	Carbon Hydrogen Bond
ZNF512B:LYS423:HE1 - RBBP:GLU179:OE2	2.53077	Hydrogen Bond	Carbon Hydrogen Bond
ZNF512B:LYS423:HE2 - RBBP:GLU126:OE2	2.38996	Hydrogen Bond	Carbon Hydrogen Bond
ZNF512B:LYS425:HE2 - RBBP:ASP74:OD1	3.00856	Hydrogen Bond	Carbon Hydrogen Bond
ZNF512B:LYS429:HE1 - RBBP:GLU75:OE2	3.09111	Hydrogen Bond	Carbon Hydrogen Bond
RBBP:PRO43 - ZNF512B:PRO427	5.23838	Hydrophobic	Alkyl
ZNF512B:LYS423 - RBBP:LEU45	4.53797	Hydrophobic	Alkyl
RBBP:TRP42 - ZNF512B:LYS429	3.88101	Hydrophobic	Pi-Alkyl
RBBP:TRP42 - ZNF512B:PRO427	4.55399	Hydrophobic	Pi-Alkyl
RBBP:TRP42 - ZNF512B:LYS429	4.21879	Hydrophobic	Pi-Alkyl
RBBP:HIS71 - ZNF512B:LYS423	4.93295	Hydrophobic	Pi-Alkyl
RBBP:HIS71 - ZNF512B:PRO427	4.83345	Hydrophobic	Pi-Alkyl
RBBP:PHE321 - ZNF512B:ARG422	4.50769	Hydrophobic	Pi-Alkyl

### Sheet: PRO_427_ALA
Name	Distance	Category	Type
RBBP:LYS120:HZ1 - ZNF512B:GLU433:OE2	3.07461	Hydrogen Bond;Electrostatic	Salt Bridge;Attractive Charge
RBBP:LYS120:HZ2 - ZNF512B:GLU433:OE2	2.76133	Hydrogen Bond;Electrostatic	Salt Bridge;Attractive Charge
RBBP:LYS120:HZ2 - ZNF512B:GLN434:OCT2	1.96284	Hydrogen Bond;Electrostatic	Salt Bridge;Attractive Charge
ZNF512B:ARG421:HH12 - RBBP:ASP248:OD2	2.14944	Hydrogen Bond;Electrostatic	Salt Bridge;Attractive Charge
ZNF512B:LYS423:HZ3 - RBBP:GLU126:OE2	1.89243	Hydrogen Bond;Electrostatic	Salt Bridge;Attractive Charge
ZNF512B:LYS425:HZ1 - RBBP:ASP74:OD2	1.78947	Hydrogen Bond;Electrostatic	Salt Bridge;Attractive Charge
RBBP:LYS160:NZ - ZNF512B:GLN434:OCT2	4.30408	Electrostatic	Attractive Charge
ZNF512B:HIS420:N - RBBP:GLU179:OE2	2.91874	Electrostatic	Attractive Charge
ZNF512B:HIS420:N - RBBP:ASP198:OD2	3.88824	Electrostatic	Attractive Charge
ZNF512B:ARG421:NH1 - RBBP:GLU231:OE2	3.18979	Electrostatic	Attractive Charge
ZNF512B:ARG421:NH1 - RBBP:GLU275:OE2	4.47515	Electrostatic	Attractive Charge
ZNF512B:ARG422:NH1 - RBBP:GLU231:OE2	4.44624	Electrostatic	Attractive Charge
ZNF512B:LYS423:NZ - RBBP:GLU179:OE2	3.72019	Electrostatic	Attractive Charge
ZNF512B:LYS425:NZ - RBBP:GLU126:OE2	4.58276	Electrostatic	Attractive Charge
ZNF512B:LYS428:NZ - RBBP:ASP74:OD2	4.51679	Electrostatic	Attractive Charge
ZNF512B:LYS428:NZ - RBBP:GLU75:OE2	3.59314	Electrostatic	Attractive Charge
ZNF512B:LYS429:NZ - RBBP:GLU41:OE2	3.88576	Electrostatic	Attractive Charge
RBBP:SER73:HG - ZNF512B:THR426:O	2.96412	Hydrogen Bond	Conventional Hydrogen Bond
RBBP:LYS120:HZ3 - ZNF512B:GLN434:OCT1	2.37627	Hydrogen Bond	Conventional Hydrogen Bond
ZNF512B:ARG421:HE - RBBP:GLU275:OE2	2.34572	Hydrogen Bond	Conventional Hydrogen Bond
ZNF512B:ARG421:HH21 - RBBP:GLU275:OE2	1.76657	Hydrogen Bond	Conventional Hydrogen Bond
ZNF512B:ARG421:HH22 - RBBP:ASP248:OD1	1.84632	Hydrogen Bond	Conventional Hydrogen Bond
ZNF512B:ARG422:HH12 - RBBP:ASN277:O	2.2668	Hydrogen Bond	Conventional Hydrogen Bond
ZNF512B:ARG422:HH21 - RBBP:GLU231:OE2	2.42299	Hydrogen Bond	Conventional Hydrogen Bond
ZNF512B:LYS423:HZ1 - RBBP:GLU179:OE1	2.27742	Hydrogen Bond	Conventional Hydrogen Bond
ZNF512B:GLN424:HE21 - RBBP:GLU395:OE1	2.63815	Hydrogen Bond	Conventional Hydrogen Bond
ZNF512B:LYS425:HZ3 - RBBP:SER73:OG	2.53383	Hydrogen Bond	Conventional Hydrogen Bond
ZNF512B:LYS425:HZ3 - RBBP:GLU126:OE1	1.85096	Hydrogen Bond	Conventional Hydrogen Bond
ZNF512B:LYS428:HZ1 - RBBP:SER73:O	1.58013	Hydrogen Bond	Conventional Hydrogen Bond
ZNF512B:LYS428:HZ1 - RBBP:GLU75:OE1	2.50894	Hydrogen Bond	Conventional Hydrogen Bond
ZNF512B:LYS428:HZ2 - RBBP:GLU75:OE1	2.08849	Hydrogen Bond	Conventional Hydrogen Bond
ZNF512B:LYS428:HZ3 - RBBP:ASP74:OD1	1.86618	Hydrogen Bond	Conventional Hydrogen Bond
ZNF512B:LYS429:HZ1 - RBBP:GLU41:OE1	2.25939	Hydrogen Bond	Conventional Hydrogen Bond
ZNF512B:LYS429:HZ2 - RBBP:GLU41:OE1	1.9883	Hydrogen Bond	Conventional Hydrogen Bond
ZNF512B:PHE430:HN - RBBP:GLU41:O	2.35974	Hydrogen Bond	Conventional Hydrogen Bond
RBBP:HIS38:HE1 - ZNF512B:GLN434:OE1	2.62841	Hydrogen Bond	Carbon Hydrogen Bond
RBBP:HIS71:HE1 - ZNF512B:GLN424:O	2.84713	Hydrogen Bond	Carbon Hydrogen Bond
RBBP:SER73:HB1 - ZNF512B:ALA427:O	2.66409	Hydrogen Bond	Carbon Hydrogen Bond
RBBP:SER73:HB2 - ZNF512B:ALA427:O	3.0788	Hydrogen Bond	Carbon Hydrogen Bond
RBBP:LYS120:HE2 - ZNF512B:GLN434:OCT1	2.37036	Hydrogen Bond	Carbon Hydrogen Bond
ZNF512B:LYS423:HE1 - RBBP:GLU126:OE2	2.63239	Hydrogen Bond	Carbon Hydrogen Bond
ZNF512B:LYS423:HE2 - RBBP:ASN128:OD1	2.41245	Hydrogen Bond	Carbon Hydrogen Bond
ZNF512B:LYS423:HE2 - RBBP:GLU179:OE1	2.85929	Hydrogen Bond	Carbon Hydrogen Bond
ZNF512B:LYS423:HE2 - RBBP:TYR181:OH	2.80871	Hydrogen Bond	Carbon Hydrogen Bond
ZNF512B:LYS425:HE1 - RBBP:ASP74:OD2	2.60531	Hydrogen Bond	Carbon Hydrogen Bond
ZNF512B:LYS425:HE2 - RBBP:SER73:OG	2.77855	Hydrogen Bond	Carbon Hydrogen Bond
ZNF512B:ARG422:NH1 - RBBP:TYR181	4.88528	Electrostatic	Pi-Cation
ZNF512B:LYS423 - RBBP:LEU45	4.87365	Hydrophobic	Alkyl
ZNF512B:ALA427 - RBBP:PRO43	4.65267	Hydrophobic	Alkyl
RBBP:TRP42 - ZNF512B:LYS429	4.42596	Hydrophobic	Pi-Alkyl
RBBP:TRP42 - ZNF512B:ALA427	4.93214	Hydrophobic	Pi-Alkyl
RBBP:TRP42 - ZNF512B:LYS429	4.3614	Hydrophobic	Pi-Alkyl
RBBP:HIS71 - ZNF512B:LYS423	4.91674	Hydrophobic	Pi-Alkyl
RBBP:HIS71 - ZNF512B:ALA427	4.34349	Hydrophobic	Pi-Alkyl
RBBP:TYR181 - ZNF512B:ARG422	3.79316	Hydrophobic	Pi-Alkyl
RBBP:PHE321 - ZNF512B:ARG422	4.39702	Hydrophobic	Pi-Alkyl
